# Genetic diversity and population structure of *Phytophthora infestans* in Guatemala and Honduras

**DOI:** 10.1101/2025.05.28.656702

**Authors:** Myriam Izarra, Willmer Perez, Emil Vasquez, Glenda Perez, Soledad Gamboa, Jorge Andrade-Piedra, Breny Flores, Luz Montejo, Arie Sanders, Jan Kreuze

## Abstract

*Phytophthora infestans,* the causal agent of late blight, remains a major constraint to potato production worldwide. In Central America, particularly in Guatemala and Honduras, information on the pathogen’s population structure is limited despite its economic importance and reliance on imported seed potatoes. This study characterized the population structure of *P. infestans* from potato fields in Guatemala and Honduras using microsatellite markers, mitochondrial haplotypes, and mating type analyses. Four SSR-defined groups were identified, corresponding to the clonal lineages EU_13_A2, US_25, US_8, and a distinct group designated CeA (Central America). EU_13_A2 was predominant, accounting for 141 of the 154 isolates analyzed, whereas US_25, CeA, and US_8 were represented by eight, four, and one isolate, respectively. Reference isolates from Nicaragua previously designated as NI_1 clustered with US_25, while reference isolates from Honduras designated as HN_1 clustered with EU_13_A2. A total of 89 multilocus genotypes were identified, indicating substantial SSR genotypic diversity despite the predominance of EU_13_A2. All successfully characterized isolates exhibited the Ia mitochondrial haplotype. Hierarchical AMOVA showed that most SSR variation occurred within departments (69.86%, *p=*0.002), whereas variation among departments within countries (15.97%, *p*=0.092) and between Honduras and Guatemala (14.17%, *p =*0.108) was not statistically significant. The predominance of EU_13_A2 together with the occurrence of additional genetically distinct groups highlights the importance of continued monitoring of *P. infestans* populations and their movements across Central America.
