## Supplementary material for "Genetic diversity and population structure of *Phytophthora infestans* in Guatemala and Honduras": Table S1

### Sheet: S1
SSR locus	Product size range (bp)	Number of SSR repeats	Primer sequence (5’ – 3’)
PiG11	130-206	2	FwdNEDa-TGCTATTTATCAAGCGTGGG
			Rev-GTTTCAATCTGCAGCCGTAAGA
Pi02	255-275	2	FwdNEDa-ACTTGCAGAACTACCGCCC
			Rev-GTTTGACCACTTTCCTCGGTTC
PinfSSR11	325-360	2	FwdNEDa-TTAAGCCACGACATGAGCTG
			Rev-GTTTAGACAATTGTTTTGTGGTCGC
D13	100-210	2	FwdFAMa-TGCCCCCTGCTCACTC
			Rev-GCTCGAATTCATTTTACAGACTTG
PinfSSR8	250-275	2	FwdFAMa-AATCTGATCGCAACTGAGGG
			Rev-GTTTACAAGATACACACGTCGCTCC
PinfSSR4	280-305	2	FwdFAMa-TCTTGTTCGAGTATGCGACG
			Rev-GTTTCACTTCGGGAGAAAGGCTTC
Pi04	160-175	2	FwdVICa –AGCGGCTTACCGATGG
			Rev-GTTTCAGCGGCTGTTTCGAC
Pi70	185-205	3	FwdVICa – ATGAAAATACGTCAATGCTCG
			Rev-CGTTGGATATTTCTATTTCTTCG
PinfSSR6	230-250	2	Fwd-GTTTTGGTGGGGCTGAAGTTTT
			RevVICa - TCGCCACAAGATTTATTCCG
Pi63	265-280	3	FwdVICa – ATGACGAAGATGAAAGTGAGG
			Rev-CGTATTTTCCTGTTTATCTAACACC
PinfSSR2	165-180	2	FwdPETa-CGACTTCTACATCAACCGGC
			Rev-GTTTGCTTGGACTGCGTCTTTAGC
Pi4B	200-295	2	FwdPETa – AAAATAAAGCCTTTGGTTCA
			Rev-GCAAGCGAGGTTTGTAGATT
aFluorescent dye used to mark the oligonucleotide
