## Supplementary material for "Genetic diversity and population structure of *Phytophthora infestans* in Guatemala and Honduras": Table S3

### Sheet: Sheet1
MLG	Lineage	N isolates	D13	SSR8	SSR4	Pi04	Pi70	SSR6	Pi63	G11	SSR3	SSR11	SSR2	Pi4B
MLG1	US_8	1	108/108/0	260/266/0	284/290/0	166/170/0	192/192/0	244/244/0	270/279/0	154/156/0	266/268/0	341/355/0	173/175/0	213/221/225
MLG2	US_25	1	110/110/0	264/266/0	284/302/0	166/170/0	192/192/0	242/244/0	270/279/0	134/156/0	268/268/0	331/341/355	173/175/0	205/213/0
MLG3	US_25	1	110/110/0	264/266/0	284/302/0	166/170/0	192/192/0	242/244/0	270/279/0	134/156/0	266/268/0	331/341/355	173/175/0	205/213/0
MLG4	US_25	1	110/110/0	264/266/0	284/300/302	166/170/0	192/192/0	242/244/0	270/279/0	134/156/0	268/268/0	331/341/355	173/175/0	205/213/0
MLG5	US_25	1	110/110/0	264/266/0	284/298/0	166/170/0	192/192/0	242/244/0	270/279/0	134/154/156	266/268/272	331/341/355	173/173/0	205/213/0
MLG6	US_25	1	110/110/0	264/266/0	284/296/0	166/170/0	192/192/0	242/244/0	270/279/0	134/152/160	266/268/0	331/341/355	173/173/0	205/213/0
MLG7	US_25	2	110/110/0	264/266/0	284/286/296	166/170/0	192/192/0	242/244/0	270/279/0	134/154/156	266/268/0	331/341/355	173/173/0	205/213/0
MLG8	US_25	1	110/110/0	264/266/0	284/284/0	166/170/0	192/192/0	242/244/0	270/279/0	134/156/0	266/268/0	331/341/355	173/175/0	205/213/0
MLG9	EU_13_A2	1	134/144/150	260/266/0	284/294/0	166/170/0	192/192/0	240/244/0	273/279/0	154/160/0	266/266/0	341/341/0	173/173/0	205/213/0
MLG10	EU_13_A2	1	144/146/150	260/266/0	284/292/296	166/170/0	192/192/0	240/244/0	273/279/0	154/158/160	264/266/268	341/341/0	173/173/0	205/213/0
MLG11	EU_13_A2	1	142/146/150	260/264/266	284/294/296	166/170/0	192/192/0	240/244/0	273/279/0	154/158/160	264/266/268	341/341/0	173/173/0	205/213/0
MLG12	EU_13_A2	1	132/144/158	260/266/0	284/294/0	166/170/0	192/192/0	240/244/0	273/279/0	154/160/164	266/268/0	341/341/0	173/173/0	205/213/0
MLG13	EU_13_A2	1	140/160/0	260/266/0	284/298/0	166/170/0	192/192/0	240/244/0	273/279/0	154/160/164	266/268/0	341/341/0	173/173/0	205/213/0
MLG14	EU_13_A2	1	140/156/0	260/266/0	284/294/0	166/170/0	192/192/0	240/244/0	273/279/0	154/164/0	266/268/0	341/341/0	173/173/0	205/213/0
MLG15	EU_13_A2	1	140/156/0	260/266/0	284/294/0	166/170/0	192/192/0	240/244/0	273/279/0	154/160/0	266/268/0	341/341/0	173/173/0	205/213/0
MLG16	EU_13_A2	1	138/140/152	260/266/0	284/294/0	166/170/0	192/192/0	240/244/0	273/279/0	154/160/164	266/268/0	341/341/0	173/173/0	205/213/0
MLG17	EU_13_A2	1	140/142/152	260/266/0	284/294/0	166/170/0	192/192/0	240/244/0	273/279/0	154/160/0	266/268/0	341/341/0	173/173/0	205/213/0
MLG18	EU_13_A2	4	140/158/0	260/266/0	284/294/0	166/170/0	192/192/0	240/244/0	273/279/0	154/160/0	266/268/0	341/341/0	173/173/0	205/213/0
MLG19	EU_13_A2	1	140/158/0	260/266/0	284/294/298	166/170/0	192/192/0	240/244/0	273/279/0	154/160/164	266/268/0	341/341/0	173/175/0	205/213/0
MLG20	EU_13_A2	1	134/140/158	260/264/266	284/294/0	166/170/0	192/192/0	240/244/0	273/279/0	154/160/164	266/268/0	341/341/0	173/173/0	205/213/0
MLG21	EU_13_A2	1	140/156/158	260/266/0	284/294/0	166/170/0	192/192/0	240/244/0	273/279/0	154/160/0	266/268/0	341/341/0	173/173/0	205/213/0
MLG22	EU_13_A2	2	140/142/158	260/266/0	284/294/0	166/170/0	192/192/0	240/244/0	273/279/0	154/160/0	266/268/0	341/341/0	173/173/0	205/213/0
MLG23	EU_13_A2	3	140/142/158	260/266/0	284/294/0	166/170/0	192/192/0	240/244/0	273/279/0	154/160/164	266/268/0	341/341/0	173/173/0	205/213/0
MLG24	EU_13_A2	1	140/142/158	260/266/0	284/294/298	166/170/0	192/192/0	240/244/0	273/279/0	154/160/164	266/268/0	341/341/0	173/173/0	205/213/0
MLG25	EU_13_A2	1	140/142/158	260/264/266	284/294/298	166/170/0	192/192/0	240/244/0	273/279/0	154/160/164	266/268/0	341/341/0	173/173/0	205/213/0
MLG26	EU_13_A2	1	140/142/158	260/260/0	284/292/294	166/170/0	192/192/0	240/244/0	273/279/0	154/160/164	266/268/0	341/341/0	173/173/0	205/213/0
MLG27	EU_13_A2	1	140/154/0	260/266/0	284/294/0	166/170/0	192/192/0	240/244/0	273/279/0	154/160/0	266/268/0	341/341/0	173/173/0	205/213/0
MLG28	EU_13_A2	1	140/154/0	260/266/0	284/294/0	166/170/0	192/192/0	240/244/0	273/279/0	154/160/164	266/268/0	341/341/0	173/173/0	205/213/0
MLG29	EU_13_A2	1	140/154/0	260/266/0	284/294/296	166/170/0	192/192/0	240/244/0	273/279/0	154/160/0	266/268/0	341/341/0	173/173/0	205/213/0
MLG30	EU_13_A2	1	134/140/154	258/264/0	284/292/294	166/170/0	192/192/0	240/244/0	273/279/0	154/160/0	266/266/0	341/341/0	173/173/0	205/213/0
MLG31	EU_13_A2	1	138/140/154	258/264/0	284/292/294	166/170/0	192/192/0	240/244/0	273/279/0	154/160/0	266/268/0	341/341/0	173/173/0	205/213/0
MLG32	EU_13_A2	1	140/140/0	260/266/0	284/294/0	166/170/0	192/192/0	240/244/0	273/279/0	154/160/0	266/266/0	341/341/0	173/173/0	205/213/0
MLG33	EU_13_A2	1	136/138/150	260/264/266	284/294/0	166/170/0	192/192/0	240/244/0	273/279/0	154/160/0	266/266/0	341/341/0	173/173/0	205/213/0
MLG34	EU_13_A2	3	136/144/150	260/266/0	284/294/0	166/170/0	192/192/0	240/244/0	273/279/0	154/160/0	266/266/0	341/341/0	173/173/0	205/213/0
MLG35	EU_13_A2	1	136/162/0	260/266/0	284/292/296	166/170/0	192/192/0	240/244/0	273/279/0	154/160/164	266/272/0	341/341/0	173/173/0	205/213/0
MLG36	EU_13_A2	4	136/162/0	260/266/0	284/294/0	166/170/0	192/192/0	240/244/0	273/279/0	154/160/164	266/268/0	341/341/0	173/173/0	205/213/0
MLG37	EU_13_A2	1	136/146/150	260/266/0	284/294/0	166/170/0	192/192/0	240/244/0	273/279/0	154/160/0	266/266/0	341/341/0	173/173/0	205/213/0
MLG38	EU_13_A2	1	136/144/152	260/266/0	284/294/0	166/170/0	192/192/0	240/244/0	273/279/0	160/160/0	266/266/0	341/341/0	173/173/0	205/213/0
MLG39	EU_13_A2	1	136/144/152	260/266/0	284/294/0	166/170/0	192/192/0	240/244/0	273/279/0	154/160/0	266/268/0	341/341/0	173/173/0	205/213/0
MLG40	EU_13_A2	1	136/142/160	260/266/0	284/294/0	166/168/170	192/192/0	240/244/0	273/279/0	154/160/0	266/268/0	341/341/0	173/173/0	205/213/0
MLG41	EU_13_A2	1	136/158/0	260/266/0	284/294/0	166/170/0	192/192/0	240/244/0	273/279/0	154/160/164	266/268/0	341/341/0	173/173/0	205/213/0
MLG42	EU_13_A2	1	136/158/160	260/266/0	284/294/0	166/170/0	192/192/0	240/244/0	273/279/0	160/160/0	266/268/0	341/341/0	173/173/0	205/213/0
MLG43	EU_13_A2	3	136/144/158	260/266/0	284/294/0	166/170/0	192/192/0	240/244/0	273/279/0	154/160/0	266/268/0	341/341/0	173/173/0	205/213/0
MLG44	EU_13_A2	1	136/146/158	260/266/0	284/294/296	166/170/0	192/192/0	240/244/0	273/279/0	154/160/0	266/268/0	341/341/0	173/173/0	205/213/0
MLG45	EU_13_A2	1	136/142/158	260/266/0	284/294/0	166/170/0	189/189/0	240/244/0	273/279/0	154/160/0	266/268/0	341/341/0	173/173/0	205/213/0
MLG46	EU_13_A2	4	136/142/158	260/266/0	284/294/0	166/170/0	192/192/0	240/244/0	273/279/0	154/160/0	266/268/0	341/341/0	173/173/0	205/213/0
MLG47	EU_13_A2	1	136/142/158	260/266/0	284/294/298	166/170/0	192/192/0	240/244/0	273/279/0	154/160/0	266/268/0	341/341/0	173/173/0	205/213/0
MLG48	EU_13_A2	2	136/154/0	260/266/0	284/294/0	166/170/0	192/192/0	240/244/0	273/279/0	154/160/164	266/268/0	341/341/0	173/173/0	205/213/0
MLG49	EU_13_A2	1	136/144/154	260/266/0	284/294/0	166/170/0	192/192/0	240/244/0	273/279/0	154/160/0	266/268/0	341/341/0	173/173/0	205/213/0
MLG50	EU_13_A2	1	136/140/0	260/266/0	284/294/0	166/168/170	192/192/0	240/244/0	273/279/0	154/160/0	266/268/0	341/341/0	173/173/0	205/213/0
MLG51	EU_13_A2	2	136/140/150	260/264/0	284/294/0	166/170/0	192/192/0	240/244/0	273/279/0	154/160/0	266/266/0	341/341/0	173/173/0	205/213/0
MLG52	EU_13_A2	1	136/140/150	260/266/0	284/294/0	166/170/0	192/192/0	240/244/0	273/279/0	154/160/0	266/268/0	331/341/0	173/173/0	205/213/0
MLG53	EU_13_A2	14	136/140/150	260/266/0	284/294/0	166/170/0	192/192/0	240/244/0	273/279/0	154/160/0	266/266/0	341/341/0	173/173/0	205/213/0
MLG54	EU_13_A2	1	136/140/150	260/266/0	284/292/294	166/170/0	192/192/0	240/244/0	273/279/0	154/160/0	266/266/0	341/341/0	173/173/0	205/213/0
MLG55	EU_13_A2	1	136/140/150	254/260/266	284/294/0	166/170/0	192/192/0	240/244/0	273/279/0	154/160/0	266/266/0	331/341/0	173/173/0	205/213/0
MLG56	EU_13_A2	1	136/140/150	260/264/266	284/294/0	166/170/0	192/192/0	240/244/0	273/279/0	154/160/0	266/266/0	331/341/0	173/173/0	205/213/0
MLG57	EU_13_A2	2	136/140/150	260/264/266	284/294/0	166/170/0	192/192/0	240/244/0	273/279/0	154/160/0	266/266/0	341/341/0	173/173/0	205/213/0
MLG58	EU_13_A2	1	136/140/150	260/260/0	284/294/0	166/170/0	192/192/0	240/244/0	273/279/0	154/160/0	266/266/0	341/341/0	173/173/0	205/213/0
MLG59	EU_13_A2	1	136/140/162	260/266/0	284/294/0	166/170/0	192/192/0	240/244/0	273/279/0	154/160/0	266/268/0	341/341/0	173/173/0	205/213/0
MLG60	EU_13_A2	8	136/140/156	260/266/0	284/294/0	166/170/0	192/192/0	240/244/0	273/279/0	154/160/0	266/268/0	341/341/0	173/173/0	205/213/0
MLG61	EU_13_A2	1	136/140/156	260/266/0	284/294/0	166/170/0	192/192/0	240/244/0	273/279/0	154/160/0	266/266/0	341/341/0	173/173/0	205/213/0
MLG62	EU_13_A2	1	136/140/156	260/266/0	284/294/0	166/170/0	192/192/0	240/244/0	273/279/0	154/160/164	266/268/0	341/341/0	173/173/0	205/213/0
MLG63	EU_13_A2	1	136/140/156	260/260/0	284/294/0	166/170/0	192/192/0	240/244/0	273/279/0	154/160/0	266/268/0	341/341/0	173/173/0	205/213/0
MLG64	EU_13_A2	1	136/140/156	260/260/0	284/294/296	166/170/0	192/192/0	240/244/0	273/279/0	154/160/0	266/268/0	341/341/0	173/173/0	205/217/0
MLG65	EU_13_A2	1	136/140/152	260/264/0	284/284/0	166/166/0	192/192/0	240/244/0	273/279/0	154/160/0	266/266/0	341/341/0	173/173/0	205/213/0
MLG66	EU_13_A2	1	136/140/152	260/266/0	284/294/0	166/170/0	192/192/0	240/244/0	273/279/0	154/158/0	266/266/0	341/341/0	173/173/0	205/213/0
MLG67	EU_13_A2	2	136/140/152	260/266/0	284/294/0	166/170/0	192/192/0	240/244/0	273/279/0	154/160/0	266/268/0	341/341/0	173/173/0	205/213/0
MLG68	EU_13_A2	10	136/140/152	260/266/0	284/294/0	166/170/0	192/192/0	240/244/0	273/279/0	154/160/0	266/266/0	341/341/0	173/173/0	205/213/0
MLG69	EU_13_A2	1	136/140/152	260/266/0	284/294/0	166/170/0	192/192/0	234/240/244	273/279/0	154/160/0	266/268/0	341/341/0	173/173/0	205/213/0
MLG70	EU_13_A2	1	136/140/152	260/266/0	284/294/0	166/168/170	192/192/0	240/244/0	273/279/0	154/160/0	266/268/0	341/341/0	173/173/0	205/213/0
MLG71	EU_13_A2	1	136/140/152	260/266/0	284/294/296	166/170/0	192/192/0	240/244/0	273/279/0	154/160/0	266/268/0	341/341/0	173/173/0	205/213/0
MLG72	EU_13_A2	1	136/140/152	260/266/0	284/294/296	166/170/0	192/192/0	240/244/0	273/279/0	154/160/0	266/266/0	341/341/0	173/173/0	205/213/0
MLG73	EU_13_A2	2	136/140/152	260/266/0	284/292/294	166/170/0	192/192/0	240/244/0	273/279/0	154/160/0	266/266/0	341/341/0	173/173/0	205/213/0
MLG74	EU_13_A2	1	136/140/152	260/264/266	284/294/0	166/170/0	192/192/0	240/244/0	273/279/0	154/160/0	266/266/0	341/341/0	173/173/0	205/213/0
MLG75	EU_13_A2	5	136/140/158	260/266/0	284/294/0	166/170/0	192/192/0	240/244/0	273/279/0	154/160/0	266/268/0	341/341/0	173/173/0	205/213/0
MLG76	EU_13_A2	1	136/140/158	260/266/0	284/294/0	166/170/0	192/192/0	240/244/0	273/279/0	154/160/164	266/268/0	329/341/0	173/173/0	205/213/0
MLG77	EU_13_A2	1	136/140/158	260/266/0	284/294/0	166/168/170	192/192/0	240/244/0	273/279/0	154/160/0	266/268/0	329/341/0	173/173/0	205/213/0
MLG78	EU_13_A2	2	136/140/158	260/266/0	284/294/296	166/170/0	192/192/0	240/244/0	273/279/0	154/160/0	266/268/0	341/341/0	173/173/0	205/213/0
MLG79	EU_13_A2	1	136/140/154	260/266/0	284/294/0	166/170/0	192/192/0	240/244/0	273/279/0	152/160/0	266/268/0	341/341/0	173/173/0	205/213/0
MLG80	EU_13_A2	3	136/140/154	260/266/0	284/294/0	166/170/0	192/192/0	240/244/0	273/279/0	154/160/0	266/268/0	341/341/0	173/173/0	205/213/0
MLG81	EU_13_A2	1	136/140/154	260/266/0	284/294/0	166/170/0	192/192/0	240/244/0	273/279/0	154/160/0	266/266/0	331/341/0	173/173/0	205/213/0
MLG82	EU_13_A2	6	136/140/154	260/266/0	284/294/0	166/170/0	192/192/0	240/244/0	273/279/0	154/160/0	266/266/0	341/341/0	173/173/0	205/213/0
MLG83	EU_13_A2	1	136/140/154	260/266/0	284/294/0	166/170/0	192/192/0	234/240/244	273/279/0	154/160/0	266/268/0	341/341/0	173/173/0	205/213/0
MLG84	EU_13_A2	1	136/140/154	260/264/266	284/294/0	166/170/0	192/192/0	240/244/0	273/279/0	154/160/0	266/266/0	341/341/0	173/173/0	205/213/0
MLG85	EU_13_A2	1	136/140/154	260/260/0	284/294/0	166/170/0	192/192/0	240/244/0	273/279/0	154/160/0	266/266/0	341/341/0	173/173/0	205/213/0
MLG86	CeA	3	136/136/0	264/266/0	284/292/0	166/170/0	192/192/0	242/244/0	270/279/0	156/156/0	266/268/0	341/355/0	173/175/0	205/213/217
MLG87	CeA	1	136/136/0	264/266/0	284/294/0	166/170/0	192/192/0	242/244/0	270/279/0	156/156/0	266/268/0	341/355/0	173/175/0	205/213/217
MLG88	EU_13_A2	1	136/136/0	260/260/0	294/294/0	166/170/0	192/192/0	240/244/0	273/279/0	154/160/0	266/266/0	341/341/0	173/173/0	205/213/0
MLG89	EU_13_A2	1	0/0/0	264/264/0	284/294/0	166/170/0	192/192/0	240/244/0	273/279/0	154/160/0	266/266/0	329/341/0	173/173/0	205/213/0
